# Comparative mortality of dominant *Staphylococcus aureus* lineages in human bacteremia and animal infection models

**DOI:** 10.1101/2025.03.11.642576

**Authors:** Miquel Sánchez-Osuna, Marc Bravo, María-Alexandra Cañas, Andrómeda-Celeste Gómez, Inmaculada Gómez-Sánchez, José M. Miró, Isidre Gibert, Oriol Gasch, Cristina García-de-la-Mària, Daniel Yero, Oscar Q. Pich

## Abstract

*Staphylococcus aureus* is a major cause of severe infections including infective endocarditis, but lineage-specific virulence determinants remain unclear. We analyzed 77 *S. aureus* bacteremic isolates from major lineages using phenotypic assays, infection models, and transcriptomics. Our results revealed significant heterogeneity in *S. aureus* pathogenicity. ST398 isolates exhibited heightened virulence, characterized by increased hemolysin production, whereas CC30 strains showed reduced growth, biofilm formation, and infectivity. Notably, the ST398 *agrC* mutant Sau7 exhibited unique phenotypic behavior, with high biofilm production and decreased virulence in *Galleria mellonella* larvae model. Infection studies in the rabbit experimental endocarditis model showed increased vegetation size and bacterial load in Sau7-infected animals, highlighting the role of *agr* system in *S. aureus* colonization and biofilm formation. Transcriptomic analysis identified key pathways, including quorum sensing systems and hemolysins, driving virulence in ST398 strains. These findings provide insights into the lineage-specific virulence mechanisms and the multifaceted nature of *S. aureus* pathogenicity.
