## Supplementary material for "Comparative mortality of dominant *Staphylococcus aureus* lineages in human bacteremia and animal infection models": Table S2

Table S2.
Strain	Lineage	LT50_h	Biofilm_OD550	Growth_rate_1/h	Dobuling_time_min
sau74	CC1	25.7	4.457	1.771	23
sau99	CC1	23.35	1.494	1.104	38
sau147	CC1	25.7	0.503	1.719	24
sau171	CC1	45.69	1.121	1.718	24
sau188	CC1	47.19	1.163	1.527	24
sau197	CC1	25.28	1.345	1.614	26
sau210	CC1	35.97	0.563	1.647	25
sau229	CC1	38.04	0.959	1.691	25
sau275	CC1	24.94	1.694	1.693	25
sau360	CC1	25.7	0.879	1.398	30
sauc6	CC1	36	0.565	0.919	36
sau92	CC121	47.62	1.469	1.515	27
sau152	CC121	37.73	0.432	1.715	24
sau33	CC15	53.03	0.604	1.44	29
sau54	CC15	47.19	8.565	1.606	26
sau59	CC15	36	0.385	1.481	28
sau123	CC15	36.09	0.598	1.438	29
sau40	CC22	76.14	0.801	1.44	29
sau58	CC22	54.99	0.767	1.774	23
sau79	CC22	24.13	0.427	1.601	26
sau91	CC22	46.32	0.318	1.555	27
sau137	CC22	36	0.248	1.791	23
sau22	CC30	119.86	0.741	1.348	31
sau62	CC30	69.91	0.241	1.334	31
sau65	CC30	116.73	0.767	1.451	29
sau66	CC30	95.97	0.359	1.176	35
sau85	CC30	73.45	0.117	1.46	28
sau88	CC30	60	0.33	1.318	32
sau89	CC30	82.25	0.477	1.426	29
sau119	CC30	65.7	0.185	1.494	28
sau124	CC30	68.69	0.118	1.462	28
sau132	CC30	80.55	0.291	1.377	30
sau133	CC30	60	1.191	1.534	27
sau146	CC30	65.72	0.3	1.307	32
sau149	CC30	75.23	0.265	1.386	30
sau153	CC30	86.2	0.548	1.401	30
sau1	CC45	22.72	0.274	1.529	27
sau35	CC45	58.39	0.315	1.836	23
sau38	CC45	47.36	0.705	1.203	35
sau75	CC45	51.91	0.721	1.259	33
sau96	CC45	24.94	0.635	1.326	31
sau112	CC45	37.1	0.696	1.671	25
sau148	CC45	23.06	0.386	1.64	25
sau165	CC45	23.35	0.699	1.389	30
sau31	CC5	39.72	0.721	1.295	32
sau37	CC5	24.94	0.31	1.549	27
sau46	CC5	35.85	0.573	1.6	26
sau55	CC5	37.73	0.468	1.68	25
sau60	CC5	126.67	1.592	1.623	26
sau69	CC5	26.34	1.909	1.62	26
sau71	CC5	25.28	0.908	1.571	26
sau81	CC5	24.94	0.905	1.542	27
sau100	CC5	64.98	0.731	1.724	24
sau166	CC5	60	3.05	1.706	24
sau12	CC8	37.44	1.019	1.647	25
sau20	CC8	55.17	1.507	1.508	28
sau47	CC8	45.51	0.382	1.331	31
sau72	CC8	23.87	1.066	1.571	26
sau108	CC8	25.28	0.492	1.412	29
sau150	CC8	71.71	1.173	1.456	29
sau158	CC8	12.08	2.006	1.516	27
sau163	CC8	46.97	1.147	1.365	30
sau48	ST291	39.17	1.61	1.458	29
sau94	ST291	23.87	0.239	1.327	31
sau2	ST398	26.22	0.221	1.637	25
sau7	ST398	48.47	1.593	1.6	26
sau56	ST398	22.72	0.221	1.869	22
sau84	ST398	23.62	0.148	1.421	29
sau101	ST398	21.66	0.274	1.636	25
sau115	ST398	24.72	1.264	1.539	27
sau116	ST398	21.66	1.077	1.713	24
sau135	ST398	24.65	0.563	1.641	25
sau139	ST398	12.08	0.094	2.171	19
sau164	ST398	22.3	0.227	1.654	25
sau103	ST7	12.08	1.09	1.77	23
sau107	ST7	67.06	2.917	1.741	24
sau162	ST7	24.13	0.537	1.404	30
