## Supplementary material for "Comparative mortality of dominant *Staphylococcus aureus* lineages in human bacteremia and animal infection models": Table S3

Table S3.
locus_tag	baseMean	log2FoldChange	lfcSE	stat	pvalue	padj	padj_filter	Preferred_name	COG_category	Description
SAOUHSC_00301	590.244572322268	6.1557450151633	1.01828200317362	6.04522617111766	1.492005520269E-09	2.68710194200446E-06	1	-	I	alpha/beta hydrolase fold
SAOUHSC_00302	740.41823518388	4.73787269401046	1.04541484030294	4.53205035107165	5.841392135159E-06	0.005260173617711	1	-	C	flavin oxidoreductase
SAOUHSC_00437	171.154636978033	-4.35807509116502	1.00974703214212	-4.31600683383008	1.58877062458809E-05	0.00953791964961	1	treP	G	PTS system
SAOUHSC_03045	203.712050759177	-4.7390518448459	1.12419330878355	-4.21551329990911	2.49210703704991E-05	0.011220711934317	1	cspC	K	COG1278 Cold shock proteins
