## Supplementary material for "Comparative mortality of dominant *Staphylococcus aureus* lineages in human bacteremia and animal infection models": Table S4

Table S4.
Locus_tag	baseMean	log2FoldChange	lfcSE	stat	pvalue	padj	Preferred_name	COG_category	Description
SAOUHSC_00976	469.02759684445	3.04042623947411	0.65556180900473	4.63789408978853	3.51977055420628E-06	0.001533446704783		P	COG4594 ABC-type Fe3 -citrate transport system, periplasmic component
SAOUHSC_02995	157.173376808908	2.78061696517131	0.693101729481533	4.0118453711713	6.02459578201064E-05	0.01968536671772		S	Flavin reductase like domain
SAOUHSC_01756	34.5274159637282	-3.01020075253116	0.791003720796556	-3.80554562941857	0.000141491925302	0.030821657728351	ysxB	J	Cysteine protease Prp
SAOUHSC_01320	32.2468592268503	-3.2794213656366	0.847720813540269	-3.86851580526968	0.000109499839716	0.028623258101861	hom	E	Homoserine dehydrogenase
SAOUHSC_00699	144.007091732181	-3.98907557017836	0.786043219149569	-5.07488071011439	3.87739172811106E-07	0.000253387549432	phrB	L	Belongs to the DNA photolyase family
SAOUHSC_02652	424.19055177204	-4.85524177576994	0.698057478218988	-6.95536102293112	3.51660303925334E-12	4.59620017230411E-09	yhfP	C	COG0604 NADPH quinone reductase and related Zn-dependent oxidoreductases
