## Supplementary material for "Comparative mortality of dominant *Staphylococcus aureus* lineages in human bacteremia and animal infection models": Table S5

Table S5.
Locus_tag	baseMean	log2FoldChange	lfcSE	stat	pvalue	padj	Preferred_name	COG_category	VFDB	Description
SAOUHSC_00435	270.425956336296	4.44423981143903	0.5884857649051	-7.55199203867865	4.28650696450479E-14	1.08770114224309E-11	gltA	E	0	Glutamate synthase
SAOUHSC_00251	111.229719685002	3.74104170869626	0.478136550000332	-7.8242119509451	5.10846775643702E-15	1.72836492426119E-12		S	0	ABC-2 family transporter protein
SAOUHSC_01106	135.066128851819	3.61089094162052	0.567544818857406	-6.36230095253103	1.98753520144075E-10	3.36224704910393E-08	murI	M	0	Provides the (R)-glutamate required for cell wall biosynthesis
SAOUHSC_01886	49.0320052006172	3.19436345132479	0.543337722459496	-5.87914904355445	4.12380938629325E-09	4.65074058565294E-07	ribH	H	0	Catalyzes the formation of 6,7-dimethyl-8- ribityllumazine by condensation of 5-amino-6-(D- ribitylamino)uracil with 3,4-dihydroxy-2-butanone 4-phosphate. This is the penultimate step in the biosynthesis of riboflavin
SAOUHSC_01967	105.685572238961	3.05801411061122	0.5117005631502	-5.97617890389851	2.28432133782926E-09	2.89823269737087E-07	ecsA	V	0	ABC transporter, ATP-binding protein
SAOUHSC_00007	143.418983292096	2.9088941573777	0.534977096877389	-5.43741811445133	5.40581805741442E-08	3.91921809162545E-06	nnrD	H	0	Catalyzes the dehydration of the S-form of NAD(P)HX at the expense of ADP, which is converted to AMP. Together with NAD(P)HX epimerase, which catalyzes the epimerization of the S- and R-forms, the enzyme allows the repair of both epimers of NAD(P)HX, a damaged form of NAD(P)H that is a result of enzymatic or heat-dependent hydration
SAOUHSC_02254	70.9255957794918	2.868694884624	0.688776183038453	-4.1649159121169	3.11467339767331E-05	0.000672636914604	groL	O	0	Prevents misfolding and promotes the refolding and proper assembly of unfolded polypeptides generated under stress conditions
SAOUHSC_02180	67.3991933646649	2.78512159834152	0.55804237652114	-4.99087831949982	6.01053539573441E-07	2.80099855587636E-05		S	0	peptidoglycan catabolic process
SAOUHSC_02522	47.7984071455962	2.61365112388804	0.511562893486287	-5.10914915285602	3.2361281605621E-07	1.72877372787923E-05	XK27_04815	S	0	Membrane transport protein
SAOUHSC_02845	28.8405845632223	2.56585841557652	0.496696366896318	-5.1658489704881	2.39350005346715E-07	1.42906032604068E-05	ydfQ	CO	0	Thioredoxin
SAOUHSC_00372	30.2264861160974	2.55112680758966	0.529992080123998	-4.8135187359645	1.48295690850987E-06	5.78923562360585E-05	xpt	F	0	Converts the preformed base xanthine, a product of nucleic acid breakdown, to xanthosine 5'-monophosphate (XMP), so it can be reused for RNA or DNA synthesis
SAOUHSC_00133	176.699345876272	2.40588550050592	0.756090539128969	-3.18200714861152	0.001462582084177	0.014554125641566		P	0	Co Zn Cd efflux system component
SAOUHSC_02885	75.1569881259519	2.39240584385133	0.481165787514985	-4.97210297558161	6.62305077251554E-07	2.80099855587636E-05	oatA	EI	0	Acyltransferase family
SAOUHSC_00284	23.8692441026165	2.33640166554818	0.512755511837372	-4.55656080063593	5.19979923559792E-06	0.000150794177832		S	0	5'-nucleotidase, lipoprotein e(P4)
SAOUHSC_01133	227.239762552999	2.27701774849628	0.497814893606969	-4.57402495935369	4.78442806356585E-06	0.000142829249545	ydiA	P	0	Voltage-dependent anion channel
SAOUHSC_01590	131.518202598651	2.25763674879686	0.492284126736684	-4.58604416876605	4.51723077443142E-06	0.000138939067759		S	0	Domain of unknown function (DUF309)
SAOUHSC_02810	122.950069149406	2.25005833196241	0.469220673933946	-4.79530945023782	1.62423900078971E-06	5.94977247664414E-05		K	0	MerR family regulatory protein
SAOUHSC_02811	39.7238155889319	2.23456500945329	0.714724837410671	-3.12646894649519	0.001769191879054	0.016177745560719	ywaC	S	0	Region found in RelA / SpoT proteins
SAOUHSC_00367	196.65569808833	2.21378877316102	0.533347252248491	-4.15074562365909	3.31393916362246E-05	0.000684327483193	tcyP	U	0	Belongs to the dicarboxylate amino acid cation symporter (DAACS) (TC 2.A.23) family
SAOUHSC_00234	48.5857143610174	2.15198465553645	0.656933876975824	-3.27580100670565	0.001053627700529	0.011139917875382	yydK	K	0	UTRA
SAOUHSC_00006	82.6858579736288	2.1427329480967	0.536379431138869	-3.99480819677805	6.4746647606337E-05	0.001133066333111	gyrA	L	0	A type II topoisomerase that negatively supercoils closed circular double-stranded (ds) DNA in an ATP-dependent manner to modulate DNA topology and maintain chromosomes in an underwound state. Negative supercoiling favors strand separation, and DNA replication, transcription, recombination and repair, all of which involve strand separation. Also able to catalyze the interconversion of other topol…
SAOUHSC_02389	123.518841702918	2.08755617808515	0.589192021442937	-3.54308290355444	0.000395478356073	0.004722476840163	czcD	P	0	Co Zn Cd efflux system component
SAOUHSC_02725	55.0184252876044	2.049381625559	0.560387076724479	-3.65708223954388	0.000255102552038	0.003452387870912	bcr	EGP	0	of the major facilitator superfamily
SAOUHSC_02460	75.9473741269066	2.04090999856434	0.51472711800106	-3.96503297998015	7.33858000038975E-05	0.001262484525491		S	0	Aldo/keto reductase family
SAOUHSC_01051	89.8623784265787	2.04015442115876	0.42563404908946	-4.79321244511142	1.64131654528114E-06	5.94977247664414E-05		S	0	Protein of unknown function (DUF4064)
SAOUHSC_00689	40.290250724574	2.0362758946477	0.5036146588841	-4.04332133452915	5.26993171448354E-05	0.000977806554429		S	0	Belongs to the UPF0178 family
SAOUHSC_00688	75.1758726647818	2.02699180087645	0.434741339009348	-4.66252371006492	3.12355086758082E-06	0.000102271100987	yvdD	S	0	Belongs to the LOG family
SAOUHSC_01966	83.0506760088017	2.02063567856333	0.475442754703964	-4.25000835236511	2.13762544370665E-05	0.000516592815562	ecsB	U	0	ABC transporter
SAOUHSC_03005	47.1544822361993	1.99884940622677	0.533468256256537	-3.74689474544022	0.000179037164965	0.002672392977057	icaC	G	1	intercellular adhesion protein C involved in polysaccharide intercellular adhesin(PIA) synthesis
SAOUHSC_01497	137.982733797756	1.97825324982699	0.50904957494216	-3.88617012410189	0.000101838151299	0.001667189089808	ansB	EJ	0	L-asparaginase
SAOUHSC_01360	56.2169990311325	1.95552486969077	0.494715133174365	-3.95283010071481	7.72322760772294E-05	0.001306512670306	msrA	O	0	Has an important function as a repair enzyme for proteins that have been inactivated by oxidation. Catalyzes the reversible oxidation-reduction of methionine sulfoxide in proteins to methionine
SAOUHSC_01915	47.2711430553885	1.93382162978322	0.446935970887785	-4.3268426704208	1.51261922335273E-05	0.000383827127926	menC	M	0	Converts 2-succinyl-6-hydroxy-2,4-cyclohexadiene-1- carboxylate (SHCHC) to 2-succinylbenzoate (OSB)
SAOUHSC_00152	35.6715669418772	1.92391860649635	0.475975256911699	-4.04205592319953	5.29845916193031E-05	0.000977806554429	yjgF	Q	0	COG1335 Amidases related to nicotinamidase
SAOUHSC_00862	39.9330760218854	1.84040111775526	0.477317180623574	-3.85571940936828	0.000115389782153	0.001830009826328	yutD	S	0	Protein of unknown function (DUF1027)
SAOUHSC_00547	135.779718605842	1.82945604219527	0.507216269296296	-3.60685599602991	0.000309929547906	0.004033057578523	tagE3	M	0	Glycosyl transferases group 1
SAOUHSC_02511	45.7294526775833	1.82598993452247	0.577420185615404	-3.16232438700834	0.001565151068216	0.015129793659419	rplD	J	0	One of the primary rRNA binding proteins, this protein initially binds near the 5'-end of the 23S rRNA. It is important during the early stages of 50S assembly. It makes multiple contacts with different domains of the 23S rRNA in the assembled 50S subunit and ribosome
SAOUHSC_02144	163.446498900848	1.7381205152183	0.566509072486471	-3.06812476557436	0.002154066628013	0.019178751117836		S	0	YolD-like protein
SAOUHSC_02597	39.7956694116309	1.73732715169272	0.54933167592898	-3.16261964823839	0.001563564688457	0.015129793659419	glvC	G	0	PTS system
SAOUHSC_02515	30.6535083613765	1.73598957526015	0.629104500111287	-2.75946138511655	0.005789672902802	0.04258346374162			0	-
SAOUHSC_00335	117.563414904316	1.70223478663624	0.444629725445684	-3.82843226446448	0.000128962112121	0.001965904865691	ltrA	S	0	Bacterial low temperature requirement A protein (LtrA)
SAOUHSC_01914	71.0678381161802	1.69059189808594	0.460247262322343	-3.67322532144016	0.000239508112655	0.00330869124614	ytjA	S	0	Could be involved in insertion of integral membrane proteins into the membrane
SAOUHSC_01204	36.6652236201402	1.67372188467444	0.466811710509926	-3.58543251377762	0.000336520020238	0.004188011346398	smc	D	0	Required for chromosome condensation and partitioning
SAOUHSC_00531	101.791953419293	1.67188506768731	0.53956565474586	-3.09857577661198	0.001944532355767	0.017622324474139		E	0	Peptidase dimerisation domain
SAOUHSC_02650	43.1084937397542	1.64807700473841	0.590509657203325	-2.79093996962516	0.005255521858954	0.039513738421026			0	-
SAOUHSC_02915	26.884466951029	1.63927962570547	0.497611868613941	-3.2942936635968	0.000986693559122	0.010542041710617		S	0	X-Pro dipeptidyl-peptidase C-terminal non-catalytic domain
SAOUHSC_02468	26.843788299555	1.61673019798949	0.573635611526993	-2.81839231299783	0.004826479794961	0.037140395251929	alsS	EH	0	Belongs to the TPP enzyme family
SAOUHSC_00848	49.0178034491616	1.61549268280173	0.593990745234745	-2.71972702565136	0.006533582776459	0.046701313507789	sufD	O	0	assembly protein SufD
SAOUHSC_00654	17.2126657117365	1.5950325125075	0.526734965164661	-3.0281500526719	0.002460558766919	0.021717105638455	fhuG	P	0	Belongs to the binding-protein-dependent transport system permease family. FecCD subfamily
SAOUHSC_01184	61.6837756743871	1.58793731870273	0.441311760132281	-3.59822117186895	0.000320401101111	0.004116545792754	sun	J	0	Specifically methylates the cytosine at position 967 (m5C967) of 16S rRNA
SAOUHSC_01159	58.1768945335383	1.52364479065711	0.386146433637483	-3.94576942302545	7.95441328039111E-05	0.00132356220977	ileS	J	0	amino acids such as valine, to avoid such errors it has two additional distinct tRNA(Ile)-dependent editing activities. One activity is designated as 'pretransfer' editing and involves the hydrolysis of activated Val-AMP. The other activity is designated 'posttransfer' editing and involves deacylation of mischarged Val-tRNA(Ile)
SAOUHSC_00639	65.0431109115886	1.51562617035668	0.501363277624249	-3.02300993710309	0.002502740249089	0.021898977179527		S	0	Peptidase M50B-like
SAOUHSC_02860	129.60611503143	1.51258828768803	0.395251954308944	-3.82689641682514	0.000129769089656	0.001965904865691	mvaS	I	0	Hydroxymethylglutaryl-CoA synthase
SAOUHSC_01190	28.9436540408876	1.50987769938341	0.517546909844701	-2.91737361515012	0.003529926697787	0.028825160851315	thiN	H	0	thiamine pyrophosphokinase
SAOUHSC_00740	26.3852923033591	1.50708352535342	0.473418192391442	-3.18340855838363	0.001455520787195	0.014554125641566		EG	0	of the drug metabolite transporter (DMT) superfamily
SAOUHSC_02380	26.7970574050642	1.50574751775415	0.478464351961719	-3.1470422228543	0.001649311431514	0.015451718089805	deoD	F	0	Purine nucleoside phosphorylase
SAOUHSC_01058	50.0542572614729	1.46448656086061	0.459255658044786	-3.18882638723591	0.001428516436284	0.014499441828282	typA	T	0	GTP-binding protein TypA
SAOUHSC_02591	43.3869999459644	1.45504473449033	0.518821123670152	-2.80452099597895	0.005039140551279	0.03845659894397			0	-
SAOUHSC_01728	109.493819392232	1.44677034141795	0.510446805167585	-2.83432147438549	0.004592310897005	0.036133298918294		C	0	COG2141 Coenzyme F420-dependent N5,N10-methylene tetrahydromethanopterin reductase and related flavin-dependent oxidoreductases
SAOUHSC_02723	80.2349681195882	1.43152537173037	0.417945186596787	-3.425150995007	0.000614457820896	0.007087212366013	glxK	G	0	Belongs to the glycerate kinase type-1 family
SAOUHSC_02132	20.5492388249727	1.39573633671445	0.477335093891108	-2.9240178536566	0.003455449271207	0.028514479758335	nadE	F	0	Catalyzes the ATP-dependent amidation of deamido-NAD to form NAD. Uses ammonia as a nitrogen source
SAOUHSC_01687	97.71876263411	1.37631802740354	0.472050875399145	-2.91561375930039	0.003549896656566	0.028825160851315			0
SAOUHSC_02006	52.5733892605701	1.37420518754218	0.43317029572762	-3.17243633992459	0.001511656966179	0.014896425443415	yfhP	S	0	membrane-bound metal-dependent
SAOUHSC_01849	217.121835858707	1.35534412886775	0.454811676391198	-2.98001172622045	0.00288237349387	0.023980402428505	acuC	BQ	0	COG0123 Deacetylases, including yeast histone deacetylase and acetoin utilization protein
SAOUHSC_01983	90.3713015132801	1.3205136386405	0.471659052344589	-2.79972075607646	0.005114683072991	0.038741815814072	fumC	C	0	Involved in the TCA cycle. Catalyzes the stereospecific interconversion of fumarate to L-malate
SAOUHSC_00002	199.801012153986	1.3007105484783	0.466653552942893	-2.78731521548594	0.005314675475838	0.039520873988962	dnaN	L	0	Confers DNA tethering and processivity to DNA polymerases and other proteins. Acts as a clamp, forming a ring around DNA (a reaction catalyzed by the clamp-loading complex) which diffuses in an ATP-independent manner freely and bidirectionally along dsDNA. Initially characterized for its ability to contact the catalytic subunit of DNA polymerase III (Pol III), a complex, multichain enzyme respons…
SAOUHSC_02521	221.725836307865	1.28877457569818	0.431950709674032	-2.98361490520699	0.002848650518127	0.023895704759491			0
SAOUHSC_02153	22.740663952784	1.27882042480307	0.469897015489687	-2.72149084298906	0.00649881855734	0.046701313507789		S	0	ABC-2 family transporter protein
SAOUHSC_00701	171.829728425064	1.27004649577832	0.377106534492428	-3.36787188662153	0.000757507873942	0.008357287957078		S	0	Protein of unknown function (DUF1361)
SAOUHSC_00146	119.549773208806	-1.06654167611866	0.37221251316916	2.86541058772504	0.00416468864798	0.033548880775391		S	0	Protein of unknown function (DUF1440)
SAOUHSC_01055	117.402088864789	-1.27731305715336	0.385054478782459	3.31722685369671	0.00090915764485	0.009816968186416	suhB	G	0	Inositol monophosphatase
SAOUHSC_01594	84.0658700572859	-1.30191064752684	0.386382749456646	3.3694844020797	0.000753089533396	0.008357287957078	yqkF	C	0	aldo keto reductase
SAOUHSC_00886	77.1850752478965	-1.30334334911419	0.400781617499368	3.25200381506081	0.001145944837051	0.011964184453732	mrpD	CP	0	Mnh complex is a Na( ) H( ) antiporter involved in Na( ) excretion
SAOUHSC_01981	386.162829836549	-1.31013233102236	0.47023576174051	2.78611802337852	0.005334344567968	0.039520873988962	yhcY	T	0	Histidine kinase
SAOUHSC_01501	164.076504353217	-1.33174108437047	0.422371906559181	3.15300583132859	0.001615985786893	0.015451718089805	ebp	M	1	Lysin motif;cell surface elastin binding protein
SAOUHSC_00381a	17.7448721417134	-1.35061904283446	0.495295306035595	2.72689651279957	0.006393308686099	0.046351487974215			0	-
SAOUHSC_01878	49.100495926401	-1.38770162394084	0.371848508100503	3.73190047481857	0.000190040588687	0.002755588535958	ytqB	M	0	Putative rRNA methylase
SAOUHSC_00096	370.279607102121	-1.390872040438	0.512111906631567	2.7159533344704	0.006608523219802	0.046906650825868		K	0	helix_turn_helix gluconate operon transcriptional repressor
SAOUHSC_00160	83.9240027869453	-1.39471852755331	0.362493057531996	3.84757307367246	0.000119293701523	0.00186281703147		K	0	Helix-turn-helix domain, rpiR family
SAOUHSC_01273	17.4805309362001	-1.40875257659476	0.467142725381339	3.01567914911821	0.002564044205148	0.022055126001909	mutL	L	0	This protein is involved in the repair of mismatches in DNA. It is required for dam-dependent methyl-directed DNA mismatch repair. May act as a molecular matchmaker , a protein that promotes the formation of a stable complex between two or more DNA-binding proteins in an ATP-dependent manner without itself being part of a final effector complex
SAOUHSC_02097	79.4003442215063	-1.41615864602067	0.450633439700451	3.14259555829241	0.001674570433378	0.015451718089805	yihY	S	0	Belongs to the UPF0761 family
SAOUHSC_00552	28.3872913260948	-1.41888593128545	0.471090963638743	3.0119149820363	0.002596052943283	0.022142804516241	nagB	G	0	Catalyzes the reversible isomerization-deamination of glucosamine 6-phosphate (GlcN6P) to form fructose 6-phosphate (Fru6P) and ammonium ion
SAOUHSC_01349	111.968123458183	-1.43648440452047	0.502895392573999	2.85642784907619	0.004284373673282	0.03424125416048		S	0	Belongs to the HesB IscA family
SAOUHSC_01833	189.529966803795	-1.46542246351777	0.51511330832265	2.84485459769927	0.004443170016831	0.035232949742837	serA	E	0	Belongs to the D-isomer specific 2-hydroxyacid dehydrogenase family
SAOUHSC_00603	27.2905907102594	-1.50672567555148	0.499277853240588	3.01780995446123	0.002546085200928	0.022055126001909	iolS	C	0	Aldo/keto reductase family
SAOUHSC_01843	46.3082101933626	-1.53254435345128	0.457123338744677	3.35258391676053	0.000800609667163	0.008737836690008	harA (isdH)	M	1	haptoglobin-binding heme uptake protein HarA
SAOUHSC_02274	149.570940973149	-1.54103740893117	0.430260825649242	3.58163541058107	0.000341450082763	0.004188011346398	ydiF	S	0	ABC transporter, ATP-binding protein
SAOUHSC_01661	31.6991322605849	-1.55148667593686	0.493606296350842	3.14316629955244	0.001671308583527	0.015451718089805	trmK	S	0	tRNA (adenine(22)-N(1))-methyltransferase
SAOUHSC_01377	24.0078423564035	-1.57419923187222	0.453005531117977	3.47501106219881	0.000510832284939	0.005959709990951		E	0	ABC-type oligopeptide transport system, ATPase component
SAOUHSC_00093	45.4712299646041	-1.60066214779174	0.457769647166091	3.49665417465081	0.000471132161213	0.005560455158502	sodA	C	0	radicals which are normally produced within the cells and which are toxic to biological systems
SAOUHSC_00376	62.6903711888848	-1.60510059472709	0.429592202676634	3.7363354938155	0.0001867215079	0.002746700442297			0	-
SAOUHSC_02778	52.0883095491588	-1.62337331155235	0.499541600921453	3.24972596588127	0.001155162636912	0.011964184453732	sdh	S	0	Belongs to the short-chain dehydrogenases reductases (SDR) family
SAOUHSC_00158	55.9239308833667	-1.62912767387316	0.527121930473908	3.09060879407635	0.001997466136936	0.017941841849473	ybbF	G	0	The phosphoenolpyruvate-dependent sugar phosphotransferase system (sugar PTS), a major carbohydrate active -transport system, catalyzes the phosphorylation of incoming sugar substrates concomitantly with their translocation across the cell membrane
SAOUHSC_02257	149.142650782594	-1.63016005159972	0.371689919065799	4.38580646926596	1.15556830951624E-05	0.000305389009809	sdrH	DZ	0	transferase activity, transferring acyl groups other than amino-acyl groups
SAOUHSC_02259	373.867702509597	-1.68218245549218	0.458185467410994	3.67140072119148	0.000241224780507	0.00330869124614	mtnU	S	0	Carbon-nitrogen hydrolase
SAOUHSC_01394	45.4202017104613	-1.68375851276224	0.522647899086178	3.22159242523733	0.00127480338123	0.013069953858066	lysC	E	0	Belongs to the aspartokinase family
SAOUHSC_01267	96.1376684105014	-1.72090590902634	0.415894791451394	4.13783953153323	3.5059141996086E-05	0.000684327483193	korB	C	0	COG1013 Pyruvate ferredoxin oxidoreductase and related 2-oxoacid ferredoxin oxidoreductases, beta subunit
SAOUHSC_00559	21.7169451572682	-1.73098829613476	0.629859151240993	2.74821488696995	0.00599207234615	0.04375506065714			0	-
SAOUHSC_01053	429.261052754337	-1.78647309185691	0.49770806515683	3.58939952338121	0.000331440547693	0.004188011346398	mntH	P	0	H( )-stimulated, divalent metal cation uptake system
SAOUHSC_01266	46.1454405258213	-1.80302449490038	0.531196407096242	3.39427087761478	0.000688115931843	0.007847614278885	korA	C	0	ferredoxin oxidoreductase
SAOUHSC_02325	318.456880265743	-1.84115524119502	0.616586168640415	2.98604693850789	0.002826092609574	0.023895704759491			0
SAOUHSC_01799	48.7721993093707	-1.86142170450744	0.464644313644236	4.00612177927712	6.17238345382074E-05	0.001104156762624	phoR	T	0	Histidine kinase
SAOUHSC_00346	45.9134818785479	-1.86284257656169	0.482093216018289	3.86407133447614	0.000111512632551	0.001796592413319	ychF	J	0	ATPase that binds to both the 70S ribosome and the 50S ribosomal subunit in a nucleotide-independent manner
SAOUHSC_02900	213.277723875946	-1.86767359799472	0.435788782458463	4.28573123763857	1.82139080775404E-05	0.000450905285334		S	0	alpha/beta hydrolase fold
SAOUHSC_00808	102.868019759426	-1.889426679208	0.600786550354198	3.14492173317474	0.001661312687781	0.015451718089805			0
SAOUHSC_02914	12.9522826480697	-1.90104997552844	0.516918088086279	3.67766193395643	0.000235381642351	0.00330869124614			0
SAOUHSC_01980	199.400843926313	-1.9048912100605	0.460224169753706	4.13905078275207	3.48745754794463E-05	0.000684327483193		K	0	response regulator
SAOUHSC_00831	36.4795887856144	-1.91776957337508	0.527416824748319	3.63615547207891	0.000276737345997	0.003695900081413	ohrB	O	0	response to oxidative stress
SAOUHSC_02649	761.903262336158	-1.92191447813055	0.536719006638192	3.58085786856834	0.000342467922907	0.004188011346398		M	0	CDP-Glycerol:Poly(glycerophosphate) glycerophosphotransferase
SAOUHSC_02620	44.2746398258168	-1.92824628017476	0.427655862757776	4.50887371855562	6.51726850778207E-06	0.000182282799079		S	0	Protein of unknown function (DUF805)
SAOUHSC_00571	131.104006206456	-1.93538308808556	0.686755895709737	2.81815285485888	0.004830080958872	0.037140395251929		S	0	Threonine/Serine exporter, ThrE
SAOUHSC_01456	61.8483157303603	-1.9756269031082	0.493285113791587	4.00504058985836	6.20068329749702E-05	0.001104156762624		S	0	PepSY-associated TM region
SAOUHSC_02891	34.4085935064167	-1.98458825114179	0.533665039444597	3.71879007327746	0.000200179325087	0.002861718520614		K	0	Bacterial regulatory proteins, tetR family
SAOUHSC_02862	77.6474798852352	-1.99556952305006	0.480376284843775	4.15417993354739	3.26456217341256E-05	0.000684327483193	clpL	O	0	C-terminal, D2-small domain, of ClpB protein
SAOUHSC_00477	58.0556608445242	-2.04422255905983	0.493944394514681	4.13856819059229	3.49480004449032E-05	0.000684327483193	mfd	L	0	Couples transcription and DNA repair by recognizing RNA polymerase (RNAP) stalled at DNA lesions. Mediates ATP-dependent release of RNAP and its truncated transcript from the DNA, and recruitment of nucleotide excision repair machinery to the damaged site
SAOUHSC_00192	349.946331033642	-2.04593102602554	0.575870160995034	3.55276443302848	0.00038120566643	0.004606235136033	coa		1	staphylocoagulase precursor
SAOUHSC_03031	51.5529142566783	-2.04992878611815	0.483061155718088	4.24362166539939	2.19941039742412E-05	0.00051916315195	rarD	S	0	RarD protein
SAOUHSC_00922	67.7764486721678	-2.0583678094756	0.488531182088011	4.21338060894704	2.51576595839911E-05	0.000567444988394		S	0	Domain of unknown function (DUF3899)
SAOUHSC_00299	55.3322924025647	-2.104003760541	0.44263000047786	4.75341426986317	2.00009935459626E-06	7.0003477410869E-05		S	0	Nucleoside recognition
SAOUHSC_01054	59.4066662148992	-2.10965594568712	0.395819072163101	5.32984915092171	9.82943766048948E-08	6.65125281693122E-06	yktB	S	0	Belongs to the UPF0637 family
SAOUHSC_02975	404.954279687807	-2.12168687378616	0.43594445055235	4.86687437148917	1.13377047653589E-06	4.6031081347357E-05	manP	G	0	Phosphoenolpyruvate-dependent sugar phosphotransferase system, EIIA 2
SAOUHSC_00300	1257.25826440538	-2.20954222516991	0.65532736203564	3.3716617879443	0.000747161399403	0.008357287957078	geh	D	1	acetyltransferases and hydrolases with the alpha beta hydrolase fold; glycerol ester hydrolase
SAOUHSC_00360	126.232054844592	-2.23666720826886	0.445125819707583	5.02479772963561	5.03963407980612E-07	2.55761429550161E-05	ydeH		0	-
SAOUHSC_00183	64.5018191096075	-2.27429557702959	0.518952971593244	4.38246951365794	1.17341589976018E-05	0.000305389009809	uhpT	G	0	Major Facilitator Superfamily
SAOUHSC_00094	382.134771637874	-2.36800032126501	0.559682530976834	4.23097057743084	2.32685110043359E-05	0.000536762242486			0	-
SAOUHSC_00707	21.9631700091126	-2.39090102324952	0.479857667368107	4.9825212471085	6.27610967164676E-07	2.80099855587636E-05	fruK	H	0	Belongs to the carbohydrate kinase PfkB family. LacC subfamily
SAOUHSC_00830	142.830387068709	-2.52432609305475	0.441370564433916	5.71928963204049	1.06970321177786E-08	9.87044327231392E-07		J	0	Acetyltransferase (GNAT) domain
SAOUHSC_00890	55.0358472414785	-2.52627705863016	0.451271109069023	5.59813603809446	2.16668708745246E-08	1.8326561614702E-06	kapB	T	0	Kinase associated protein B
SAOUHSC_02779	161.441808421044	-2.60715188063688	0.450159793069682	5.79161426847667	6.97131038485909E-09	7.07588004063197E-07		S	0	Domain of unknown function (DUF1413)
SAOUHSC_02710	23.5749140911186	-2.62156516130171	0.581954424220933	4.50476025646032	6.64479169054944E-06	0.000182282799079	hlgB	M	1	cell killing, Gamma-hemolysin component B
SAOUHSC_00410	193.54344579788	-2.66868231233856	0.535931753582831	4.97951893034475	6.3742518202938E-07	2.80099855587636E-05	yciC	S	0	Cobalamin synthesis protein cobW C-terminal domain
SAOUHSC_02864	272.386293263629	-2.67703046096316	0.639304763700382	4.18740890568083	2.82157209786467E-05	0.000622586017246	feoB	P	0	transporter of a GTP-driven Fe(2 ) uptake system
SAOUHSC_00301	2127.93073876024	-2.80678238207992	0.992347834594591	2.82842596540415	0.004677751923428	0.03652244770984		I	0	alpha/beta hydrolase fold
SAOUHSC_00560	350.870328421093	-2.96542990667662	0.641009135244637	4.62618977426099	3.72454054538592E-06	0.000118137770424			0	-
SAOUHSC_02652	253.65343387622	-3.04212079233734	0.838524440287406	3.62794528838616	0.000285685779447	0.003765858001803	yhfP	C	0	COG0604 NADPH quinone reductase and related Zn-dependent oxidoreductases
SAOUHSC_02260	401.028024615182	-3.21269851606767	0.778295243573725	4.12786605416707	3.66145280400055E-05	0.000701202753974	hld		1	cell killing, Delta-hemolysin
SAOUHSC_02463	281.47883938354	-3.29516605911187	0.550832460958145	5.9821566314013	2.20202364236004E-09	2.89823269737087E-07	hysA	N	1	hyaluronate lyase precursor
SAOUHSC_02893	205.422925205474	-3.34985402197177	0.609147690691546	5.49924767533599	3.81415077595668E-08	2.97797156738157E-06		S	0	UPF0291 protein
SAOUHSC_02167	69.1428433105039	-3.48279671359328	0.734848707030483	4.73947450716384	2.14273190153639E-06	7.24957626686479E-05	scn	S	1	Staphylococcal complement inhibitor SCIN
SAOUHSC_00411	157.687112617978	-3.83171317658937	0.417399465674269	9.17996665472393	4.31224942106474E-20	4.37693316238071E-17			0
SAOUHSC_02892	261.510988588418	-4.07990777620813	0.615342873444769	6.63029987390327	3.35005587302831E-11	6.80061342224746E-09			0
SAOUHSC_02264	4541.99430909701	-4.13332571278834	0.802192028928251	5.15253899781398	2.56983154163827E-07	1.44909945264602E-05	agrC	T	0	signal transduction protein with a C-terminal ATPase domain
SAOUHSC_01121	441.875745277546	-4.57056100833418	0.870579992387621	5.25001843403169	1.52083990193273E-07	9.64782812788577E-06	hly/hla	M	1	cell killing, Alpha-hemolysin
SAOUHSC_02261	650.535512066242	-5.86404461735724	0.739642080902281	7.92821929520797	2.22310488620343E-15	1.12822572974824E-12	agrB	KOT	0	Essential for the production of a quorum sensing system signal molecule, the autoinducing peptide (AIP). This quorum sensing system is responsible for the regulation of the expression of virulence factor genes. Involved in the proteolytic processing of AgrD, the precursor of AIP
