## Supplementary material for "Comparative mortality of dominant *Staphylococcus aureus* lineages in human bacteremia and animal infection models": Table S6

Table S6.
Locus_tag	baseMean	log2FoldChange	lfcSE	stat	pvalue	padj	VFDB	Preferred_name	COG_category	Description
SAOUHSC_01051	83.30366230971	2.07257906450712	0.450119040829264	4.60451319875019	4.13431797754719E-06	0.00036913553371	0		S	Protein of unknown function (DUF4064)
SAOUHSC_00005	55.6688442829287	1.99415122122919	0.520950264689233	3.82791094735076	0.000129235495103	0.005546978744526	0	gyrB	L	A type II topoisomerase that negatively supercoils closed circular double-stranded (ds) DNA in an ATP-dependent manner to modulate DNA topology and maintain chromosomes in an underwound state. Negative supercoiling favors strand separation, and DNA replication, transcription, recombination and repair, all of which involve strand separation. Also able to catalyze the interconversion of other topol…
SAOUHSC_02667	31.0308013765755	1.93033819318639	0.521693157287659	3.70014090892514	0.000215479787493	0.007922051010787	0	gltT	C	Belongs to the dicarboxylate amino acid cation symporter (DAACS) (TC 2.A.23) family
SAOUHSC_01601	65.3824116578039	1.88169540681875	0.486237882144744	3.86990704738757	0.00010887685701	0.005040595231957	0	yugT	G	Alpha-amylase domain
SAOUHSC_00785	58.7294258202227	1.86097904023526	0.628740819055929	2.95985083810777	0.003077880252929	0.04996558852158	0	trxB	C	Belongs to the class-II pyridine nucleotide-disulfide oxidoreductase family
SAOUHSC_00280	53.8522216054795	1.8534489305186	0.541323565371473	3.42392064392523	0.000617246425627	0.017535409818956	0		S	Protein of unknown function (DUF4064)
SAOUHSC_01868	31.4329954732518	1.84161389334421	0.516658953232425	3.56446720185983	0.000364596035867	0.011393626120852	0	ytjP	E	Dipeptidase
SAOUHSC_00006	65.1889192532472	1.82365620039758	0.489855562061603	3.72284473554317	0.000196990670583	0.007461767825129	0	gyrA	L	A type II topoisomerase that negatively supercoils closed circular double-stranded (ds) DNA in an ATP-dependent manner to modulate DNA topology and maintain chromosomes in an underwound state. Negative supercoiling favors strand separation, and DNA replication, transcription, recombination and repair, all of which involve strand separation. Also able to catalyze the interconversion of other topol…
SAOUHSC_00232	66.3067347787602	1.73994960540265	0.552026487387586	3.15193137495412	0.0016219438774	0.034363217741519	0	lrgA	S	LrgA family
SAOUHSC_02458	21.357936102875	1.69278238286487	0.535889986054027	3.15882443583152	0.001584068848362	0.034139414835385	0		S	Domain of unknown function (DUF3885)
SAOUHSC_02536	11.2416395486521	1.66240684521189	0.555268964079106	2.99387675658936	0.002754571863732	0.049188783280923	0	moaA	H	Catalyzes the cyclization of GTP to (8S)-3',8-cyclo-7,8- dihydroguanosine 5'-triphosphate
SAOUHSC_01836	19.2209343794974	1.63238419485224	0.525534018230283	3.10614372852443	0.001895445614226	0.038841098652177	0	nagE	G	PTS system
SAOUHSC_00281	146.292345674077	1.56132382697262	0.526070227656158	2.96789999679113	0.002998418662123	0.049926507320102	0		P	Formate nitrite
SAOUHSC_01845	62.7453150161543	1.54055287058891	0.512196560608477	3.00773763251898	0.00263200260034	0.048698046518359	0	fhs	F	Belongs to the formate--tetrahydrofolate ligase family
SAOUHSC_01625	72.4051914007321	1.53239878038263	0.506868304426837	3.02326810928819	0.002500605923657	0.048088575454948	0	efp	J	Involved in peptide bond synthesis. Stimulates efficient translation and peptide-bond synthesis on native or reconstituted 70S ribosomes in vitro. Probably functions indirectly by altering the affinity of the ribosome for aminoacyl-tRNA, thus increasing their reactivity as acceptors for peptidyl transferase
SAOUHSC_00069	72.0653024756704	-1.43598341417633	0.483322337785571	-2.97106775729743	0.002967662978194	0.049926507320102	1	adsA	M	LysM domain, Adenosine synthase A immune modulation
SAOUHSC_00119	82.3859422947194	-1.44331543582244	0.439480289496564	-3.28414145143072	0.001022935667287	0.023248537892886	1	capF	GM	NAD dependent epimerase/dehydratase family
SAOUHSC_00637	67.8361587986084	-1.45025095756193	0.483204613820276	-3.00131852238757	0.002688132167813	0.048698046518359	0		P	ABC transporter, ATP-binding protein
SAOUHSC_00128	98.7721600400519	-1.55539379820204	0.523495938928502	-2.97116688504907	0.002966705211417	0.049926507320102	1	capO	M	Belongs to the UDP-glucose GDP-mannose dehydrogenase family
SAOUHSC_00096	480.117038708258	-1.5743365853399	0.492094714246886	-3.19925522416818	0.001377831333197	0.030215599412214	0		K	helix_turn_helix gluconate operon transcriptional repressor
SAOUHSC_00909	113.776857115083	-1.60264892034433	0.466692523447842	-3.43405741429977	0.000594618233953	0.017285413777714	0	yitU	S	hydrolases of the HAD superfamily
SAOUHSC_01503	141.204818137176	-1.62221486681574	0.454130924853314	-3.57213036601663	0.000354089058977	0.011349008300539	0		S	Helix-turn-helix domain
SAOUHSC_02773	183.608845520007	-1.63927183082646	0.550729624166726	-2.97654558406357	0.00291515741538	0.049926507320102	0	ydaH	H	transporter
SAOUHSC_00855	67.6572754360515	-1.65898380541534	0.552317505768707	-3.00367775434963	0.00266737681094	0.048698046518359	0	npd	S	2-nitropropane dioxygenase
SAOUHSC_02608	72.2032633157909	-1.6991581632263	0.569838048455519	-2.98182644671004	0.002865343823068	0.049926507320102	0		K	Transcriptional regulator
SAOUHSC_02638	1417.59585059333	-1.75960722600808	0.477347922039476	-3.68621532589925	0.000227613787164	0.008129063827281	0		S	DUF218 domain
SAOUHSC_02904	39.3169910150233	-1.78797702621222	0.579069449801562	-3.08767286346212	0.002017304070517	0.040025874415024	0	trkA	P	Pyridine nucleotide-disulphide oxidoreductase
SAOUHSC_01340	45.9779233857276	-1.79131784168411	0.596073314287717	-3.00519717750603	0.002654087324683	0.048698046518359	0	yneJ	O	COG4846 Membrane protein involved in cytochrome C biogenesis
SAOUHSC_02863	59.9630961336731	-1.8296362238615	0.58891712519213	-3.10678047147057	0.001891367961788	0.038841098652177	0		S	Virus attachment protein p12 family
SAOUHSC_01693	23.891304022601	-1.83798741620134	0.558202152802131	-3.29269137887554	0.000992333361623	0.023059268850344	0	comEA	L	DNA uptake protein and related DNA-binding
SAOUHSC_01990	23.1908560036433	-1.84602708087285	0.597307757311689	-3.09057945133894	0.001997663515392	0.040025874415024	0	glnQ	E	ABC transporter, ATP-binding protein
SAOUHSC_00846	251.557192219324	-1.85290687348314	0.554652916990308	-3.34066010783373	0.000835794744541	0.020894868613536	0		S	Domain of unknown function (DUF368)
SAOUHSC_00071	38.1486648366055	-1.85431352417176	0.553162954896671	-3.35220120537201	0.000801717296411	0.02089074306203	0	yfhA	P	FecCD transport family
SAOUHSC_02864	407.354031815096	-1.90156564501207	0.641528607042367	-2.96411668028155	0.003035531645062	0.049926507320102	0	feoB	P	transporter of a GTP-driven Fe(2 ) uptake system
SAOUHSC_00922	94.6117507175472	-1.91786767893221	0.423467330023524	-4.52896255025309	5.92740025777306E-06	0.000463078145139	0		S	Domain of unknown function (DUF3899)
SAOUHSC_01397	20.9204693111244	-1.92676323468902	0.575785641645772	-3.34632039309237	0.000818917128032	0.02089074306203	0	dapB	E	Catalyzes the conversion of 4-hydroxy- tetrahydrodipicolinate (HTPA) to tetrahydrodipicolinate
SAOUHSC_00899	64.8484333936705	-1.93444812798124	0.627921281140688	-3.08071757731654	0.002065024183857	0.040332503590966	0	argG	E	Belongs to the argininosuccinate synthase family. Type 1 subfamily
SAOUHSC_00580	19.4010528594211	-1.95858067758194	0.584172547674037	-3.35274344092391	0.000800148397663	0.02089074306203	0	ywzC	S	Belongs to the UPF0741 family
SAOUHSC_00409	31.8958476194401	-1.9652732285922	0.578096483097532	-3.39955921901126	0.00067494562327	0.018748489535278	0
SAOUHSC_02892	426.24430728132	-1.96673397021381	0.594308827055756	-3.30927941951853	0.000935364372091	0.022484720482964	0
SAOUHSC_00822	13.7741188729807	-1.99752870235383	0.614029790387082	-3.25314623757032	0.001141347426081	0.025476505046457	0			-
SAOUHSC_01102	14.6135078252361	-2.00865239631902	0.600222561114356	-3.34651265455569	0.000818349442059	0.02089074306203	0	uvrC	L	The UvrABC repair system catalyzes the recognition and processing of DNA lesions. UvrC both incises the 5' and 3' sides of the lesion. The N-terminal half is responsible for the 3' incision and the C-terminal half is responsible for the 5' incision
SAOUHSC_00510	14.4637689904153	-2.01023661470807	0.606913944215881	-3.31222677261971	0.000925564865722	0.022484720482964	0	cysE	E	Serine acetyltransferase
SAOUHSC_01923	38.4965038313718	-2.04792083708727	0.62216408493225	-3.2916088965667	0.000996160414335	0.023059268850344	0		E	Pfam:DUF955
SAOUHSC_01833	236.235125021834	-2.23912144335089	0.593100631358709	-3.77528082919315	0.000159827499416	0.006243261695938	0	serA	E	Belongs to the D-isomer specific 2-hydroxyacid dehydrogenase family
SAOUHSC_01891	27.3454184835145	-2.26028965077603	0.623106157807252	-3.62745516547313	0.000286228457252	0.009576846560254	0	arsR	K	arsenical resistance operon repressor
SAOUHSC_01687	46.2493153045773	-2.26045842831199	0.591650136664124	-3.82059985831667	0.000133127489869	0.005546978744526	0
SAOUHSC_02571	156.521153747438	-2.33561058894451	0.643674437639724	-3.62855886822057	0.000285007765451	0.009576846560254	0	ssaA	S	secretory antigen
SAOUHSC_02441	181.621801646537	-2.34133453437564	0.670561649115683	-3.49160220758721	0.000480132728644	0.014289664542975	0	asp23	S	Alkaline shock protein 23
SAOUHSC_01596	22.0505574305114	-2.41479334807124	0.595410621866934	-4.05567730803921	4.99892344972876E-05	0.0026036059634	0	XK27_05435	S	KR domain
SAOUHSC_00572	221.183145358886	-2.43614058286283	0.611040185481769	-3.98687458001158	6.69493932398316E-05	0.003347469661992	0	yjjP	S	Putative threonine/serine exporter
SAOUHSC_01840	88.1630465819503	-2.45306656891059	0.472621869274083	-5.19033656372767	2.09914303908106E-07	2.1866073323761E-05	0	pbp1B	M	penicillin-binding protein
SAOUHSC_02442	76.1796734864696	-2.50884610293404	0.594515650543866	-4.21998327653601	2.44320441780873E-05	0.00152700276113	0		S	Small integral membrane protein (DUF2273)
SAOUHSC_00559	27.367649189415	-2.54420657183319	0.665011526891955	-3.82580822880466	0.000130343731965	0.005546978744526	0			-
SAOUHSC_00571	172.327923933492	-2.57430470886925	0.661565722691371	-3.89123048636272	9.97371332005747E-05	0.004795054480797	0		S	Threonine/Serine exporter, ThrE
SAOUHSC_02995	137.837839486495	-2.6630746352761	0.735034267197595	-3.62306188176694	0.000291136135432	0.009576846560254	0		S	Flavin reductase like domain
SAOUHSC_01366	19.3638274671339	-2.67365771808075	0.763460860784467	-3.50202329341877	0.000461739248501	0.014077416112839	0	trpE	EH	anthranilate synthase component I
SAOUHSC_02821	61.383797422803	-2.71044081163816	0.657583590509703	-4.12181941696151	3.75891816038065E-05	0.002237451285941	0		S	ABC-2 family transporter protein
SAOUHSC_00158	69.8465713931184	-2.77664454664623	0.621382671582744	-4.46849368936174	7.87723361331855E-06	0.00057920835392	0	ybbF	G	The phosphoenolpyruvate-dependent sugar phosphotransferase system (sugar PTS), a major carbohydrate active -transport system, catalyzes the phosphorylation of incoming sugar substrates concomitantly with their translocation across the cell membrane
SAOUHSC_00976	406.026500431295	-2.96035754207228	0.778056706252331	-3.80480949303997	0.000141913371234	0.005722313356205	0		P	COG4594 ABC-type Fe3 -citrate transport system, periplasmic component
SAOUHSC_00560	505.406965705062	-2.97566823353049	0.519001205870142	-5.73345148310701	9.8407224623155E-09	1.11826391617222E-06	0			-
SAOUHSC_02371	323.477817153516	-3.03774462660958	0.74727342798419	-4.06510456929274	4.80109310913314E-05	0.0026036059634	0	coaW	F	Catalyzes the phosphorylation of pantothenate (Pan), the first step in CoA biosynthesis
SAOUHSC_00156	115.344960748337	-3.11566120749589	0.682044106282596	-4.56812276331724	4.92111790806523E-06	0.000410093159005	0		S	Bacterial protein of unknown function (DUF871)
SAOUHSC_01991	21.1571949050974	-3.12505238465059	0.707490047756749	-4.4170973069646	1.00035203318786E-05	0.000694688911936	0	arpJ	P	ABC transporter
SAOUHSC_02265	765.418038210221	-3.18604903769261	0.653157182156518	-4.87792085080238	1.07209925822679E-06	0.000103086467137	0	agrA	K	Regulator
SAOUHSC_00107	58.377833942765	-3.3054981146758	0.804216778694365	-4.11020784724516	3.95303137087317E-05	0.002246040551632	0	ycjM	F	Belongs to the 5'-nucleotidase family
SAOUHSC_00825	5767.88448764671	-3.40836485355861	0.805908478286842	-4.22922074328332	2.34502165913199E-05	0.00152700276113	0		S	Belongs to the UPF0346 family
SAOUHSC_02259	447.281775667046	-4.30310300293224	0.509233935027438	-8.45014973854872	2.90929449369725E-17	9.09154529280392E-15	0	mtnU	S	Carbon-nitrogen hydrolase
SAOUHSC_00410	262.156942631182	-4.33149051248323	0.545664644644855	-7.93800836281482	2.05453489910816E-15	5.13633724777041E-13	0	yciC	S	Cobalamin synthesis protein cobW C-terminal domain
SAOUHSC_00300	1617.8045318193	-4.40824782521184	0.637638188540852	-6.91339995695601	4.73173414014969E-12	8.44952525026731E-10	1	geh	D	acetyltransferases and hydrolases with the alpha beta hydrolase fold
SAOUHSC_02261	998.391366350521	-4.90176600941777	0.745989365857739	-6.57082558245548	5.00370446116901E-11	7.81828822057658E-09	0	agrB	KOT	Essential for the production of a quorum sensing system signal molecule, the autoinducing peptide (AIP). This quorum sensing system is responsible for the regulation of the expression of virulence factor genes. Involved in the proteolytic processing of AgrD, the precursor of AIP
SAOUHSC_02264	6735.12079255939	-4.91918725533126	0.829696404194147	-5.92890029469163	3.04970185149803E-09	3.81212731437253E-07	0	agrC	T	signal transduction protein with a C-terminal ATPase domain
SAOUHSC_00302	2436.72313076646	-4.98164820118298	0.503132724904636	-9.90126055133308	4.11060788068347E-23	5.13825985085434E-20	0		C	flavin oxidoreductase
SAOUHSC_02262	466.648110967671	-5.05028057637607	0.815972997946489	-6.18927414152896	6.04418873482207E-10	8.39470657614176E-08	0
SAOUHSC_00301	2893.22970741402	-5.05847454541958	0.524675111277218	-9.64115590142197	5.3581188009722E-22	3.34882425060763E-19	0		I	alpha/beta hydrolase fold
SAOUHSC_01121	653.199830758256	-5.99231867890123	0.801618328365195	-7.4752765335616	7.7041672648115E-14	1.60503484683573E-11	1	hly/hla	M	cell killing, Alpha-hemolysin
SAOUHSC_02260	558.253279878104	-6.61079742559992	0.762354632356949	-8.67155146045551	4.26271896290752E-18	1.77613290121147E-15	1	hld		cell killing, delta-hemolysin
